# A nonsense mutation of bone morphogenetic protein-15 (BMP15) causes both infertility and increased litter size in pigs

**DOI:** 10.1101/2020.08.03.222521

**Authors:** Gabriele Flossmann, Christine Wurmser, Hubert Pausch, Amabel Tenghe, Jörg Dodenhoff, Günther Dahinten, Kay-Uwe Götz, Ingolf Russ, Ruedi Fries

## Abstract

**Background:** Atypical external genitalia are often a sign of reproductive organ pathologies and infertility with both environmental or genetic causes, including karyotypic abnormalities. Genome-wide association studies (GWAS) provide a means for identifying chromosomal regions harboring deleterious DNA-variants causing such phenotypes. We performed a GWAS to unravel the causes of incidental cases of atypically small vulvae in German Landrace gilts.

**Results:** A case-control GWAS involving Illumina porcine SNP60 BeadChip-called genotypes of 17 gilts with atypically small vulvae and 1,818 control animals (fertile German Landrace sows) identified a significantly associated region on the X-chromosome (P = 8.81 × 10^-43^). Inspection of whole-genome sequencing data in the critical area allowed us to pinpoint a likely causal variant in the form of a nonsense mutation of bone morphogenetic protein-15 (Sscrofa11.1_X:g.44618787C>T, BMP15:p.R212X). The mutant allele occurs at a frequency of 6.2% in the German Landrace breeding population. Homozygous gilts exhibit underdeveloped, most likely not functional ovaries and are not fertile. Male carriers do not seem to manifest defects. Heterozygous sows produce 0.41±0.02 (P=4.5 × 10^-83^) piglets more than wildtype animals. However, the mutant allele’s positive effect on litter size accompanies a negative impact on lean meat growth.

**Conclusion:** Our results provide an example for the power of GWAS in identifying the genetic causes of a fuzzy phenotype and add to the list of natural deleterious BMP15 mutations that affect fertility in a dosage-dependent manner, the first time in a poly-ovulatory species. We advise eradicating the mutant allele from the German Landrace breeding population since the adverse effects on the lean meat growth outweigh the larger litter size in heterozygous sows.
