## Supplemental File 1 for "A nonsense mutation of bone morphogenetic protein-15 (BMP15) causes both infertility and increased litter size in pigs"

### Sheet: Sheet1
batch	litter	farm	dam_id	sire_id	litter size	female piglets	affected (N)	not affected (N)
1	1	A	1	40	11	6	2	4
1	2	A	2	40	13	7	2	3
1	3	A	3	40	14	6	3	1
1	4	A	4	40	10	5	1	3
1	5	A	5	41	14	6	3	2
1	6	A	6	41	15	6	1	2
1	7	A	7	46	11	6	1	0
1	8	B	8	9	18	12	1	0
1	9	B	9	9	13	8	1	0
1	10	B	10	22	NA	NA	1	2
1	11	A	11	22	17	7	1	1
2	12	A	12	33	11	5	2	0
2	13	A	13	43	13	8	2	0
2	14	A	14	43	14	8	2	0
2	15	C	15	42	11	4	1	0
2	16	C	16	44	14	6	1	1
2	17	D	17	NA	NA	NA	1	1
2	18	A	18	45	13	7	5	1
2	19	A	19	45	17	9	4	4
2	20	A	20	45	14	6	2	0
2	21	A	13	45	13	9	6	1
